# Independently evolved pollution resistance in four killifish populations is largely explained by few variants of large effect

**DOI:** 10.1101/2023.04.07.536079

**Authors:** Jeffrey T. Miller, Bryan W. Clark, Noah M. Reid, Sibel I. Karchner, Jennifer L. Roach, Mark E. Hahn, Diane Nacci, Andrew Whitehead

## Abstract

The genetic architecture of phenotypic traits can affect the mode and tempo of trait evolution. Human-altered environments can impose strong natural selection, where successful evolutionary adaptation requires swift and large phenotypic shifts. In these scenarios, theory predicts the influence of few adaptive variants of large effect, but empirical studies that have revealed the genetic architecture of rapidly evolved phenotypes are rare, especially for populations inhabiting polluted environments. *Fundulus* killifish have repeatedly evolved adaptive resistance to extreme pollution in urban estuaries. Prior studies, including genome scans for signatures of natural selection, have revealed some of the genes and pathways important for evolved pollution resistance, and provide context for the genotype-phenotype association studies reported here. We created multiple quantitative trait locus (QTL) mapping families using progenitors from four different resistant populations, and genetically mapped variation in sensitivity (developmental perturbations) following embryonic exposure to a model toxicant PCB-126. We found that a few large-effect QTL loci accounted for resistance to PCB-mediated developmental toxicity. QTLs harbored candidate genes that govern the regulation of aryl hydrocarbon receptor (AHR) signaling, where some (but not all) of these QTL loci were shared across all populations, and some (but not all) of these loci showed signatures of recent natural selection in the corresponding wild population. Some strong candidate genes for PCB resistance inferred from genome scans in wild populations were identified as QTL, but some key candidate genes were not. We conclude that rapidly evolved resistance to the developmental defects normally caused by PCB-126 is governed by few genes of large effect. However, other aspects of resistance beyond developmental phenotypes may be governed by additional loci, such that comprehensive resistance to PCB-126, and to the mixtures of chemicals that distinguish urban estuaries more broadly, may be more genetically complex.
