## Appendix S1 for "Independently evolved pollution resistance in four killifish populations is largely explained by few variants of large effect"

### Sheet: NEW-Plate105
Plate Well	Individual	Day 10 Phenotype rating	Family	index
A01	11155	5	1413	ACAAGCTA
B01	11163	0	1413	AACAACCA
C01	11169	5	1413	AGATCGCA
D01	11170	0	1413	CCGAAGTA
E01	11172	1	1413	GATAGACA
F01	11175	0	1413	TATCAGCA
G01	11179	4	1413	AATGTTGC
H01	11180	0	1413	CCATCCTC
A02	11184	0	1413	AAACATCG
B02	11185	0	1413	AACCGAGA
C02	11186	5	1413	AGCAGGAA
D02	11189	0	1413	CCGTGAGA
E02	11191	0	1413	GCCACATA
F02	11193	4	1413	TCCGTCTA
G02	11196	4	1413	ACACTGAC
H02	11197	0	1413	CCGACAAC
A03	11201	0	1413	ACATTGGC
B03	11204	4	1413	AACGCTTA
C03	11206	0	1413	AGTCACTA
D03	11209	5	1413	CCTCCTGA
E03	11211	1	1413	GCGAGTAA
F03	11213	4	1413	TCTTCACA
G03	11214	5	1413	ACAGATTC
H03	11218	5	1413	AGTCAAGC
A04	11220	0	1413	ACCACTGT
B04	11225	0	1413	AAGACGGA
C04	11228	5	1413	ATCCTGTA
D04	11232	5	1413	CGAACTTA
E04	11233	0	1413	GCTAACGA
F04	11234	1	1413	TGAAGAGA
G04	11235	0	1413	AGATGTAC
H04	11237	5	1413	CCTCTATC
A05	11240	0	1413	AACGTGAT
B05	11244	5	1413	AAGGTACA
C05	11250	5	1413	ATTGAGGA
D05	11252	5	1413	CGACTGGA
E05	11254	4	1413	GCTCGGTA
F05	11257	0	1413	TGGAACAA
G05	11258	4	1413	AGCACCTC
H05	11266	5	1413	CGACACAC
A06	11274	0	1413	CGCTGATC
B06	11284	0	1413	ACACAGAA
C06	11285	0	1413	CAACCACA
D06	11286	5	1413	CGCATACA
E06	11291	4	1413	GGAGAACA
F06	11292	0	1413	TGGCTTCA
G06	11293	5	1413	AGCCATGC
H06	11296	0	1413	CGGATTGC
A07	11298	5	1413	CAGATCTG
B07	11299	4	1413	ACAGCAGA
C07	11300	0	1413	CAAGACTA
D07	11302	4	1413	CTCAATGA
E07	11303	5	1413	GGTGCGAA
F07	11305	5	1413	TGGTGGTA
G07	11308	1	1413	AGGCTAAC
H07	11309	5	1413	CTAAGGTC
A08	11310	5	1413	ATGCCTAA
B08	11311	0	1413	ACCTCCAA
C08	11313	5	1413	CAATGGAA
D08	11320	4	1413	CTGAGCCA
E08	11323	5	1413	GTACGCAA
F08	11328	0	1413	TTCACGCA
G08	11329	0	1413	ATAGCGAC
H08	11331	0	1413	GAACAGGC
A09	11332	0	1413	AACGAACG
B09	11340	0	1413	ACGCTCGA
C09	11342	4	1413	CACTTCGA
D09	11344	0	1413	CTGGCATA
E09	11348	1	1413	GTCGTAGA
F09	11349	0	1413	ACACGAGA
G09	11351	0	1413	ACGACAAG
H09	11353	0	1413	GACAGTGC
A10	11354	1	1413	AGTACAAG
B10	11365	5	1413	ACGTATCA
C10	11367	0	1413	CAGCGTTA
D10	11370	5	1413	GAATCTGA
E10	11373	1	1413	GTCTGTCA
F10	11374	5	1413	AAGAGATC
G10	11375	0	1413	ATTGGCTC
H10	11376	4	1413	GAGTTAGC
A11	11377	5	1413	CATCAAGT
B11	11380	5	1413	ACTATGCA
C11	11383	4	1413	CATACCAA
D11	11386	5	1413	GACTAGTA
E11	11388	1	1413	GTGTTCTA
F11	11392	5	1413	AAGGACAC
G11	11393	0	1413	CAAGGAGC
H11	11395	5	1413	GATGAATC
A12	11396	0	1413	AGTGGTCA
B12	11398	5	1413	AGAGTCAA
C12	11403	0	1413	CCAGTTCA
D12	11404	4	1413	GAGCTGAA
E12	11407	0	1413	TAGGATGA
F12	11409	5	1413	AATCCGTC
G12	11410	5	1413	CACCTTAC
H12	11412	0	1413	GCCAAGAC

### Sheet: BRP-Plate106
Plate Well	Individual	Day 10 Phenotype rating	Family	index
A01	NBH Fam 1 ♂ = from BI	#N/A	812	ACAAGCTA
B01	2024	0	812	AACAACCA
C01	2036	0	812	AGATCGCA
D01	2049	0	812	CCGAAGTA
E01	2051	0	812	GATAGACA
F01	2054	3	812	TATCAGCA
G01	2058	0	812	AATGTTGC
H01	2060	0	812	CCATCCTC
A02	2062	0	812	AAACATCG
B02	NBH Fam 1 ♀ = from NBH	#N/A	812	AACCGAGA
C02	2065	0	812	AGCAGGAA
D02	2066	4	812	CCGTGAGA
E02	2072	0	812	GCCACATA
F02	2078	0	812	TCCGTCTA
G02	2088	0	812	ACACTGAC
H02	2091	3	812	CCGACAAC
A03	2093	0	812	ACATTGGC
B03	2097	0	812	AACGCTTA
C03	2103	0	812	AGTCACTA
D03	2169	3	812	CCTCCTGA
E03	2182	4	812	GCGAGTAA
F03	2185	3	812	TCTTCACA
G03	2187	0	812	ACAGATTC
H03	2189	4	812	AGTCAAGC
A04	2192	4	812	ACCACTGT
B04	2285	3	812	AAGACGGA
C04	2289	4	812	ATCCTGTA
D04	2290	0	812	CGAACTTA
E04	2293	4	812	GCTAACGA
F04	2305	0	812	TGAAGAGA
G04	2308	4	812	AGATGTAC
H04	2314	0	812	CCTCTATC
A05	2316	4	812	AACGTGAT
B05	2317	0	812	AAGGTACA
C05	2339	4	812	ATTGAGGA
D05	2340	0	812	CGACTGGA
E05	2344	0	812	GCTCGGTA
F05	2345	3	812	TGGAACAA
G05	2346	0	812	AGCACCTC
H05	2354	4	812	CGACACAC
A06	2356	3	812	CGCTGATC
B06	2358	3	812	ACACAGAA
C06	2403	4	812	CAACCACA
D06	2404	4	812	CGCATACA
E06	2409	0	812	GGAGAACA
F06	2410	4	812	TGGCTTCA
G06	2412	0	812	AGCCATGC
H06	2413	4	812	CGGATTGC
A07	2414	4	812	CAGATCTG
B07	2420	0	812	ACAGCAGA
C07	2422	3	812	CAAGACTA
D07	2427	4	812	CTCAATGA
E07	2428	0	812	GGTGCGAA
F07	2429	4	812	TGGTGGTA
G07	2434	0	812	AGGCTAAC
H07	2436	0	812	CTAAGGTC
A08	2440	0	812	ATGCCTAA
B08	2447	0	812	ACCTCCAA
C08	2521	0	812	CAATGGAA
D08	2524	0	812	CTGAGCCA
E08	2532	4	812	GTACGCAA
F08	2534	4	812	TTCACGCA
G08	2535	0	812	ATAGCGAC
H08	2538	4	812	GAACAGGC
A09	2546	0	812	AACGAACG
B09	2547	4	812	ACGCTCGA
C09	2551	4	812	CACTTCGA
D09	2553	0	812	CTGGCATA
E09	2554	4	812	GTCGTAGA
F09	2555	3	812	ACACGAGA
G09	2562	3	812	ACGACAAG
H09	2563	3	812	GACAGTGC
A10	2566	0	812	AGTACAAG
B10	2567	0	812	ACGTATCA
C10	2572	3	812	CAGCGTTA
D10	2573	0	812	GAATCTGA
E10	2575	0	812	GTCTGTCA
F10	2576	0	812	AAGAGATC
G10	2578	3	812	ATTGGCTC
H10	2671	4	812	GAGTTAGC
A11	2672	0	812	CATCAAGT
B11	2674	3	812	ACTATGCA
C11	2676	4	812	CATACCAA
D11	2677	0	812	GACTAGTA
E11	2678	0	812	GTGTTCTA
F11	2681	0	812	AAGGACAC
G11	2686	4	812	CAAGGAGC
H11	2687	4	812	GATGAATC
A12	2688	4	812	AGTGGTCA
B12	2695	4	812	AGAGTCAA
C12	2697	0	812	CCAGTTCA
D12	2699	4	812	GAGCTGAA
E12	2700	0	812	TAGGATGA
F12	2708	4	812	AATCCGTC
G12	2710	4	812	CACCTTAC
H12	2719	0	812	GCCAAGAC

### Sheet: ELR-Plate107
Plate Well	Individual	Day 10 Phenotype rating	Family	index
A01	10869	5	1433	ACAAGCTA
B01	10870	1	1433	AACAACCA
C01	10871	4	1433	AGATCGCA
D01	10872	0	1433	CCGAAGTA
E01	10874	5	1433	GATAGACA
F01	10876	0	1433	TATCAGCA
G01	10878	4	1433	AATGTTGC
H01	10881	0	1433	CCATCCTC
A02	10882	5	1433	AAACATCG
B02	10884	4	1433	AACCGAGA
C02	10885	5	1433	AGCAGGAA
D02	10921	0	1433	CCGTGAGA
E02	10923	4	1433	GCCACATA
F02	10924	4	1433	TCCGTCTA
G02	10925	0	1433	ACACTGAC
H02	10926	5	1433	CCGACAAC
A03	10928	5	1433	ACATTGGC
B03	10929	4	1433	AACGCTTA
C03	10930	0	1433	AGTCACTA
D03	10932	4	1433	CCTCCTGA
E03	10953	4	1433	GCGAGTAA
F03	10954	0	1433	TCTTCACA
G03	10956	0	1433	ACAGATTC
H03	10960	0	1433	AGTCAAGC
A04	10961	0	1433	ACCACTGT
B04	10963	5	1433	AAGACGGA
C04	10964	4	1433	ATCCTGTA
D04	10965	1	1433	CGAACTTA
E04	10967	4	1433	GCTAACGA
F04	10968	0	1433	TGAAGAGA
G04	10969	5	1433	AGATGTAC
H04	10970	0	1433	CCTCTATC
A05	10971	4	1433	AACGTGAT
B05	10972	1	1433	AAGGTACA
C05	10973	4	1433	ATTGAGGA
D05	10974	5	1433	CGACTGGA
E05	10977	0	1433	GCTCGGTA
F05	10978	0	1433	TGGAACAA
G05	10979	0	1433	AGCACCTC
H05	10980	5	1433	CGACACAC
A06	10981	5	1433	CGCTGATC
B06	10982	5	1433	ACACAGAA
C06	10983	0	1433	CAACCACA
D06	10984	0	1433	CGCATACA
E06	10986	5	1433	GGAGAACA
F06	10987	1	1433	TGGCTTCA
G06	10988	0	1433	AGCCATGC
H06	10989	5	1433	CGGATTGC
A07	10990	4	1433	CAGATCTG
B07	10991	0	1433	ACAGCAGA
C07	10993	0	1433	CAAGACTA
D07	10994	0	1433	CTCAATGA
E07	10997	5	1433	GGTGCGAA
F07	10998	5	1433	TGGTGGTA
G07	10999	4	1433	AGGCTAAC
H07	11000	1	1433	CTAAGGTC
A08	11001	1	1433	ATGCCTAA
B08	11002	5	1433	ACCTCCAA
C08	11004	4	1433	CAATGGAA
D08	11010	4	1433	CTGAGCCA
E08	11011	1	1433	GTACGCAA
F08	11102	0	1433	TTCACGCA
G08	11103	5	1433	ATAGCGAC
H08	11104	5	1433	GAACAGGC
A09	11105	4	1433	AACGAACG
B09	11108	1	1433	ACGCTCGA
C09	11111	0	1433	CACTTCGA
D09	11112	0	1433	CTGGCATA
E09	11114	0	1433	GTCGTAGA
F09	11115	5	1433	ACACGAGA
G09	11116	5	1433	ACGACAAG
H09	11575	1	1433	GACAGTGC
A10	11576	1	1433	AGTACAAG
B10	11577	5	1433	ACGTATCA
C10	11578	1	1433	CAGCGTTA
D10	11579	5	1433	GAATCTGA
E10	11580	4	1433	GTCTGTCA
F10	11581	0	1433	AAGAGATC
G10	11583	5	1433	ATTGGCTC
H10	11584	5	1433	GAGTTAGC
A11	11585	0	1433	CATCAAGT
B11	11586	5	1433	ACTATGCA
C11	11587	5	1433	CATACCAA
D11	11588	0	1433	GACTAGTA
E11	11591	5	1433	GTGTTCTA
F11	11592	5	1433	AAGGACAC
G11	11593	5	1433	CAAGGAGC
H11	11594	0	1433	GATGAATC
A12	BP Fam 8 ♀ = from BI	#N/A	812	AGTGGTCA
B12	BP Fam 8 ♂ = from BP	#N/A	812	AGAGTCAA
C12	BP Fam 1 ♀ = from BI	#N/A	812	CCAGTTCA
D12	BP Fam 1 ♂ = from BP	#N/A	812	GAGCTGAA
E12	1124 ER ♀ = from ER	#N/A	1433	TAGGATGA
F12	1124 BI ♂ = from BI	#N/A	1433	AATCCGTC
G12	911 New ♂ = from New	#N/A	1413	CACCTTAC
H12	911 New ♀ = from BI	#N/A	1413	GCCAAGAC

### Sheet: NBH-Plate1
Plate Well	Individual	Day 10 Phenotype rating	Family	index
H01	5528	0	1105	CCATCCTC
G01	5560	0	1105	AATGTTGC
F01	5563	0	1105	TATCAGCA
E01	5573	0	1105	GATAGACA
D01	5574	0	1105	CCGAAGTA
C01	5577	0	1105	AGATCGCA
B01	5584	0	1105	AACAACCA
A01	5595	0	1105	ACAAGCTA
H02	5596	0	1105	CCGACAAC
G02	5602	0	1105	ACACTGAC
F02	5607	0	1105	TCCGTCTA
E02	5610	0	1105	GCCACATA
D02	5619	0	1105	CCGTGAGA
C02	5622	0	1105	AGCAGGAA
B02	5627	0	1105	AACCGAGA
A02	5646	0	1105	AAACATCG
H03	5651	0	1105	AGTCAAGC
G03	5749	0	1105	ACAGATTC
F03	5754	0	1105	TCTTCACA
E03	5813	0	1105	GCGAGTAA
D03	5820	0	1105	CCTCCTGA
C03	5830	0	1105	AGTCACTA
B03	5834	0	1105	AACGCTTA
A03	6114	0	1105	ACATTGGC
H04	6125	0	1105	CCTCTATC
G04	6152	0	1105	AGATGTAC
F04	6154	0	1105	TGAAGAGA
E04	6156	0	1105	GCTAACGA
D04	6157	0	1105	CGAACTTA
C04	6160	0	1105	ATCCTGTA
B04	6161	0	1105	AAGACGGA
A04	6173	0	1105	ACCACTGT
H05	6174	0	1105	CGACACAC
G05	6177	0	1105	AGCACCTC
F05	6185	0	1105	TGGAACAA
E05	5525	1	1105	GCTCGGTA
D05	5547	1	1105	CGACTGGA
C05	5608	1	1105	ATTGAGGA
B05	5638	1	1105	AAGGTACA
A05	5639	1	1105	AACGTGAT
H06	5650	1	1105	CGGATTGC
G06	5739	1	1105	AGCCATGC
F06	5949	1	1105	TGGCTTCA
E06	5956	1	1105	GGAGAACA
D06	5958	1	1105	CGCATACA
C06	6127	1	1105	CAACCACA
B06	6140	1	1105	ACACAGAA
A06	6155	1	1105	CGCTGATC
H07	5647	4	1105	CTAAGGTC
G07	5648	4	1105	AGGCTAAC
F07	6137	4	1105	TGGTGGTA
E07	6138	4	1105	GGTGCGAA
D07	6149	4	1105	CTCAATGA
C07	6153	4	1105	CAAGACTA
B07	6165	4	1105	ACAGCAGA
A07	6171	4	1105	CAGATCTG
H08	6175	4	1105	GAACAGGC
G08	6176	4	1105	ATAGCGAC
F08	6183	4	1105	TTCACGCA
E08	6184	4	1105	GTACGCAA
D08	5529	5	1105	CTGAGCCA
C08	5537	5	1105	CAATGGAA
B08	5539	5	1105	ACCTCCAA
A08	5540	5	1105	ATGCCTAA
H09	5541	5	1105	GACAGTGC
G09	5543	5	1105	ACGACAAG
F09	5549	5	1105	ACACGAGA
E09	5550	5	1105	GTCGTAGA
D09	5553	5	1105	CTGGCATA
C09	5555	5	1105	CACTTCGA
B09	5557	5	1105	ACGCTCGA
A09	5564	5	1105	AACGAACG
H10	5578	5	1105	GAGTTAGC
G10	5585	5	1105	ATTGGCTC
F10	5586	5	1105	AAGAGATC
E10	5588	5	1105	GTCTGTCA
D10	5590	5	1105	GAATCTGA
C10	5604	5	1105	CAGCGTTA
B10	5605	5	1105	ACGTATCA
A10	5615	5	1105	AGTACAAG
H11	5616	5	1105	GATGAATC
G11	5618	5	1105	CAAGGAGC
F11	5630	5	1105	AAGGACAC
E11	5635	5	1105	GTGTTCTA
D11	5641	5	1105	GACTAGTA
C11	5644	5	1105	CATACCAA
B11	5645	5	1105	ACTATGCA
A11	5735	5	1105	CATCAAGT
H12	5831	5	1105	GCCAAGAC
G12	5832	5	1105	CACCTTAC
F12	5951	5	1105	AATCCGTC
E12	5957	5	1105	TAGGATGA
D12	6126	5	1105	GAGCTGAA
C12	6130	5	1105	CCAGTTCA
B12	6151	5	1105	AGAGTCAA
A12	6178	5	1105	AGTGGTCA
